# Minimal Perturbation of Activation Loop Dynamics Rewires Kinase Signaling

**DOI:** 10.1101/2025.10.15.682502

**Authors:** Prashant Jain, Dariia Yehorova, Ririn Rahamala Febri, Ben E. Clifton, Andrei Demkiv, Genichiro Uechi, Michael Robinson, Shina Caroline Lynn Kamerlin, Mariko Okada, Akira Imamoto, Paola Laurino

**Affiliations:** Protein Engineering and Evolution Unit, Okinawa Institute of Science and Technology, Okinawa, Japan; School of Chemistry and Biochemistry and of Chemical and Biological Engineering, Georgia Institute of Technology, Atlanta, GA, USA; Institute for Protein Research, Osaka University, Suita, Japan; Department of Cell and Molecular Biology, Uppsala University, Sweden; School of Chemical and Biological Engineering, Georgia Institute of Technology, Atlanta, GA; Department of Chemistry, Lund University, Lund, Sweden; The Ben May Department, The University of Chicago, Chicago, IL, USA

## Abstract

Enzymes are central to life, with their catalytic activity often shaped by the dynamic conformations of regulatory loops. In hub enzymes such as tyrosine kinases, the activation loop critically controls substrate specificity, catalytic efficiency, and downstream signaling, shaping cellular fate. Yet, the molecular mechanisms by which loop dynamics encode these functions remain incompletely understood. Here, we used SRC kinase as a model to dissect how minimal perturbations of the activation loop reprogram kinase behavior. By generating and characterizing multiple variants, we identified a triple-deletion mutant with altered loop dynamics. Structural and biochemical analyses revealed that this variant explores distinct loop conformations and exhibits a subtle shift in substrate preference toward more acidic motifs. These fine-tuned conformational changes translated into specific cellular signaling outcomes, as demonstrated by phosphoproteomic profiling. Comparative analysis across species further showed that nature exploits similar loop remodeling strategies to modulate kinase function. Together, our findings provide a blueprint for rationally tuning kinase activity and offer a generalizable framework for rewiring signaling pathways in diverse cellular contexts.
