## Supplementary Data 2 for "Minimal Perturbation of Activation Loop Dynamics Rewires Kinase Signaling"

### Sheet: List of Primers and genes
Primers used in this study
Names			Sequences from 5' to 3'	Purpose
pET28 linear_F			AGCTCCGTCGACAAGCTTGCGGCCG	linearizing pET28a(+) vector for cloning SRC
pet28 linear_R			ATGGCTGCCGCGCGGCACCA
src_F1			CCGCGCGGCAGCCATATGCAAACTCAAGGG	amplification of SRC for Infusion cloning obtained from TWIST with 15 bp overlap
src_R1			CTTGTCGACGGAGCTTCAAAGATTCTCCCC
pCDFDuet_F			AATTCGAGCTCGGCGCGCCT	linearizing pCDFDuet vector for cloning YopH
pCDFDuet_R			GCTGCCCATGGTATATCTCCTTATTAAAGT
YoPH_F			TATACCATGGGCAGCATGAATCTTTCGCTT	amplification of YopH obtained from TWIST with 15 bp overlap
YoPH_R			CGCCGAGCTCGAATTTCAACTATTTAACAAAGG
FP_Y416D			GACAATGAGGACACGGCACGTCAAGGAGC	Site Directed Mutagenesis Y416D
RP_Y416D			ACGTGCCGTGTCCTCATTGTCCTCTATGA
P8_E2_T338I_F			CATAGTAATCGAGTACATGTCCAAGGGTTC	Site-directed mutagenesis of T338I and T338M in WT and P8E2 constructs in pET-28a(+) and pCDNA3.1 vectors.
P8_E2_T338I_R			CATGTACTCGATTACTATGTAGATAGGCTC
P8_E2_T338M_F			CATAGTAATGGAGTACATGTCCAAGGGTTC
P8_E2_T338M_R			CATGTACTCCATTACTATGTAGATAGGCTC
WT_src+GFP_F			GGAGGAGGAGGTAGCATGCAAACTCAAGGG	amplification of SRC variants for Infusion cloning in pCDNA vector with GFP
WT_src+GFP_R			TCTAGAGTCGCGGCCTCAAAGATTCTCCCC
pCDNA+GFP_F			GGCCGCGACTCTAGAGGGCCCGTTTAAAC	linearizing pCDNA3.1 vector
pcDNA+GFP_R			GCTACCTCCTCCTCCTGAACCTCCTCCACC
src-TEV-F			GAAAACCTGTACTTTCAGAGCATGCAAACTCAAGGGTTGGCC	Replacing the Thrombin Site with a TEV Site in the P8E2 Vector
src-TEV-R			AAAGTACAGGTTTTCGCCGCTGCTGTGATGATGATGATGATGGCTGCTGCCC
LF1			TACGTGCTGCAAATATATTGGTCGGTGAGA	for amplifying substitution library
LR1			ACCATACGTCGGACTTGATTGTGAATCGAC
src_Indel_F2			CACAGAGACTTACGTGCTGCAAATATATTG	for amplifying deletion library
src_Indel_R2			ATTCCGAAAGACCATACGTCGGACTTGATT
vector_F			AGTCCGACGTATGGTCTTT	linearizing pET28a(+) vector for cloning SRC deletion library
vector_R			TATTTGCAGCACGTAAGTCTCT
Synthetic genes from TWIST
chick SRC			ATGCAAACTCAAGGGTTGGCCAAGGACGCTTGGGAGATCCCTCGTGAGTCGCTCCGGCTTGAGGTCAAGTTGGGTCAAGGTTGTTTCGGAGAGGTTTGGATGGGGACTTGGAATGGAACTACGAGAGTCGCAATCAAGACTTTAAAGCCAGGAACGATGTCGCCCGAGGCTTTCTTGCAAGAGGCACAAGTCATGAAGAAGCTCCGTCACGAGAAGTTAGTTCAACTCTACGCCGTCGTTTCAGAGGAGCCTATCTACATAGTAACGGAGTACATGTCCAAGGGTTCTCTCTTGGACTTCCTTAAGGGAGAGATGGGGAAGTACCTTCGATTGCCTCAACTCGTCGACATGGCCGCCCAAATCGCCTCTGGAATGGCATACGTTGAGCGAATGAATTAC…
YopH			ATGAATCTTTCGCTTTCAGACTTGCACCGTCAAGTTTCTCGGTTGGTTCAACAAGAGTCAGGAGACTGTACAGGGAAGTTACGAGGGAATGTAGCAGCAAATAAAGAGACTACGTTCCAAGGTTTGACGATCGCTTCTGGAGCCCGGGAGAGTGAGAAGGTATTCGCTCAAACGGTACTTAGTCACGTTGCCAATATAGTTTTGACACAAGAGGACACGGCAAAGCTCCTTCAATCCACAGTCAAGCACAATCTCAATAATTACGAGCTCCGTTCTGTCGGGAATGGGAATAGTGTTTTGGTTTCCTTACGGTCTGACCAAATGACGTTACAAGACGCCAAGGTACTTCTCGAGGCAGCATTGCGACAAGAGTCTGGGGCCCGTGGACACGTCAGTTCT…

### Sheet: substitution_library
Substitution_oligos
V410	TATTGGTCGGTGAGAATCTTGTCTGTAAGGTAGCAGACTTCGGATTAGCCCGGGTAATAGAGGACAATGAGGACACGGCACGTCAAGGAGCTAAGTTCCCAATCAAGTGGACTGCACCCGAGGCTGCCCTCTACGGTCGATTCACAATCA
L410	TATTGGTCGGTGAGAATCTTGTCTGTAAGGTAGCAGACTTCGGATTAGCCCGGCTCATAGAGGACAATGAGGACACGGCACGTCAAGGAGCTAAGTTCCCAATCAAGTGGACTGCACCCGAGGCTGCCCTCTACGGTCGATTCACAATCA
I410	TATTGGTCGGTGAGAATCTTGTCTGTAAGGTAGCAGACTTCGGATTAGCCCGGATAATAGAGGACAATGAGGACACGGCACGTCAAGGAGCTAAGTTCCCAATCAAGTGGACTGCACCCGAGGCTGCCCTCTACGGTCGATTCACAATCA
M410	TATTGGTCGGTGAGAATCTTGTCTGTAAGGTAGCAGACTTCGGATTAGCCCGGATGATAGAGGACAATGAGGACACGGCACGTCAAGGAGCTAAGTTCCCAATCAAGTGGACTGCACCCGAGGCTGCCCTCTACGGTCGATTCACAATCA
D414	TATTGGTCGGTGAGAATCTTGTCTGTAAGGTAGCAGACTTCGGATTAGCCCGGCTCATAGAGGACGACGAGGACACGGCACGTCAAGGAGCTAAGTTCCCAATCAAGTGGACTGCACCCGAGGCTGCCCTCTACGGTCGATTCACAATCA
S414	TATTGGTCGGTGAGAATCTTGTCTGTAAGGTAGCAGACTTCGGATTAGCCCGGCTCATAGAGGACTCAGAGGACACGGCACGTCAAGGAGCTAAGTTCCCAATCAAGTGGACTGCACCCGAGGCTGCCCTCTACGGTCGATTCACAATCA
T414	TATTGGTCGGTGAGAATCTTGTCTGTAAGGTAGCAGACTTCGGATTAGCCCGGCTCATAGAGGACACGGAGGACACGGCACGTCAAGGAGCTAAGTTCCCAATCAAGTGGACTGCACCCGAGGCTGCCCTCTACGGTCGATTCACAATCA
N417	TATTGGTCGGTGAGAATCTTGTCTGTAAGGTAGCAGACTTCGGATTAGCCCGGCTCATAGAGGACAATGAGGACAATGCACGTCAAGGAGCTAAGTTCCCAATCAAGTGGACTGCACCCGAGGCTGCCCTCTACGGTCGATTCACAATCA
L417	TATTGGTCGGTGAGAATCTTGTCTGTAAGGTAGCAGACTTCGGATTAGCCCGGCTCATAGAGGACAATGAGGACCTCGCACGTCAAGGAGCTAAGTTCCCAATCAAGTGGACTGCACCCGAGGCTGCCCTCTACGGTCGATTCACAATCA
V417	TATTGGTCGGTGAGAATCTTGTCTGTAAGGTAGCAGACTTCGGATTAGCCCGGCTCATAGAGGACAATGAGGACGTAGCACGTCAAGGAGCTAAGTTCCCAATCAAGTGGACTGCACCCGAGGCTGCCCTCTACGGTCGATTCACAATCA
M417	TATTGGTCGGTGAGAATCTTGTCTGTAAGGTAGCAGACTTCGGATTAGCCCGGCTCATAGAGGACAATGAGGACATGGCACGTCAAGGAGCTAAGTTCCCAATCAAGTGGACTGCACCCGAGGCTGCCCTCTACGGTCGATTCACAATCA
E417	TATTGGTCGGTGAGAATCTTGTCTGTAAGGTAGCAGACTTCGGATTAGCCCGGCTCATAGAGGACAATGAGGACGAGGCACGTCAAGGAGCTAAGTTCCCAATCAAGTGGACTGCACCCGAGGCTGCCCTCTACGGTCGATTCACAATCA
S417	TATTGGTCGGTGAGAATCTTGTCTGTAAGGTAGCAGACTTCGGATTAGCCCGGCTCATAGAGGACAATGAGGACTCAGCACGTCAAGGAGCTAAGTTCCCAATCAAGTGGACTGCACCCGAGGCTGCCCTCTACGGTCGATTCACAATCA
P418	TATTGGTCGGTGAGAATCTTGTCTGTAAGGTAGCAGACTTCGGATTAGCCCGGCTCATAGAGGACAATGAGGACACGCCTCGTCAAGGAGCTAAGTTCCCAATCAAGTGGACTGCACCCGAGGCTGCCCTCTACGGTCGATTCACAATCA
Q419	TATTGGTCGGTGAGAATCTTGTCTGTAAGGTAGCAGACTTCGGATTAGCCCGGCTCATAGAGGACAATGAGGACACGGCACAACAAGGAGCTAAGTTCCCAATCAAGTGGACTGCACCCGAGGCTGCCCTCTACGGTCGATTCACAATCA
H419	TATTGGTCGGTGAGAATCTTGTCTGTAAGGTAGCAGACTTCGGATTAGCCCGGCTCATAGAGGACAATGAGGACACGGCACATCAAGGAGCTAAGTTCCCAATCAAGTGGACTGCACCCGAGGCTGCCCTCTACGGTCGATTCACAATCA
E420	TATTGGTCGGTGAGAATCTTGTCTGTAAGGTAGCAGACTTCGGATTAGCCCGGCTCATAGAGGACAATGAGGACACGGCACGTGAAGGAGCTAAGTTCCCAATCAAGTGGACTGCACCCGAGGCTGCCCTCTACGGTCGATTCACAATCA
V420	TATTGGTCGGTGAGAATCTTGTCTGTAAGGTAGCAGACTTCGGATTAGCCCGGCTCATAGAGGACAATGAGGACACGGCACGTGTAGGAGCTAAGTTCCCAATCAAGTGGACTGCACCCGAGGCTGCCCTCTACGGTCGATTCACAATCA
V410/D414	TATTGGTCGGTGAGAATCTTGTCTGTAAGGTAGCAGACTTCGGATTAGCCCGGGTAATAGAGGACGACGAGGACACGGCACGTCAAGGAGCTAAGTTCCCAATCAAGTGGACTGCACCCGAGGCTGCCCTCTACGGTCGATTCACAATCA
V410/S414	TATTGGTCGGTGAGAATCTTGTCTGTAAGGTAGCAGACTTCGGATTAGCCCGGGTAATAGAGGACTCAGAGGACACGGCACGTCAAGGAGCTAAGTTCCCAATCAAGTGGACTGCACCCGAGGCTGCCCTCTACGGTCGATTCACAATCA
V410/T414	TATTGGTCGGTGAGAATCTTGTCTGTAAGGTAGCAGACTTCGGATTAGCCCGGGTAATAGAGGACACGGAGGACACGGCACGTCAAGGAGCTAAGTTCCCAATCAAGTGGACTGCACCCGAGGCTGCCCTCTACGGTCGATTCACAATCA
V410/N417	TATTGGTCGGTGAGAATCTTGTCTGTAAGGTAGCAGACTTCGGATTAGCCCGGGTAATAGAGGACAATGAGGACAATGCACGTCAAGGAGCTAAGTTCCCAATCAAGTGGACTGCACCCGAGGCTGCCCTCTACGGTCGATTCACAATCA
V410/L417	TATTGGTCGGTGAGAATCTTGTCTGTAAGGTAGCAGACTTCGGATTAGCCCGGGTAATAGAGGACAATGAGGACCTCGCACGTCAAGGAGCTAAGTTCCCAATCAAGTGGACTGCACCCGAGGCTGCCCTCTACGGTCGATTCACAATCA
V410/V417	TATTGGTCGGTGAGAATCTTGTCTGTAAGGTAGCAGACTTCGGATTAGCCCGGGTAATAGAGGACAATGAGGACGTAGCACGTCAAGGAGCTAAGTTCCCAATCAAGTGGACTGCACCCGAGGCTGCCCTCTACGGTCGATTCACAATCA
V410/M417	TATTGGTCGGTGAGAATCTTGTCTGTAAGGTAGCAGACTTCGGATTAGCCCGGGTAATAGAGGACAATGAGGACATGGCACGTCAAGGAGCTAAGTTCCCAATCAAGTGGACTGCACCCGAGGCTGCCCTCTACGGTCGATTCACAATCA
V410/E417	TATTGGTCGGTGAGAATCTTGTCTGTAAGGTAGCAGACTTCGGATTAGCCCGGGTAATAGAGGACAATGAGGACGAGGCACGTCAAGGAGCTAAGTTCCCAATCAAGTGGACTGCACCCGAGGCTGCCCTCTACGGTCGATTCACAATCA
V410/S417	TATTGGTCGGTGAGAATCTTGTCTGTAAGGTAGCAGACTTCGGATTAGCCCGGGTAATAGAGGACAATGAGGACTCAGCACGTCAAGGAGCTAAGTTCCCAATCAAGTGGACTGCACCCGAGGCTGCCCTCTACGGTCGATTCACAATCA
V410/P418	TATTGGTCGGTGAGAATCTTGTCTGTAAGGTAGCAGACTTCGGATTAGCCCGGGTAATAGAGGACAATGAGGACACGCCTCGTCAAGGAGCTAAGTTCCCAATCAAGTGGACTGCACCCGAGGCTGCCCTCTACGGTCGATTCACAATCA
V410/Q419	TATTGGTCGGTGAGAATCTTGTCTGTAAGGTAGCAGACTTCGGATTAGCCCGGGTAATAGAGGACAATGAGGACACGGCACAACAAGGAGCTAAGTTCCCAATCAAGTGGACTGCACCCGAGGCTGCCCTCTACGGTCGATTCACAATCA
V410/H419	TATTGGTCGGTGAGAATCTTGTCTGTAAGGTAGCAGACTTCGGATTAGCCCGGGTAATAGAGGACAATGAGGACACGGCACATCAAGGAGCTAAGTTCCCAATCAAGTGGACTGCACCCGAGGCTGCCCTCTACGGTCGATTCACAATCA
V410/E420	TATTGGTCGGTGAGAATCTTGTCTGTAAGGTAGCAGACTTCGGATTAGCCCGGGTAATAGAGGACAATGAGGACACGGCACGTGAGGGAGCTAAGTTCCCAATCAAGTGGACTGCACCCGAGGCTGCCCTCTACGGTCGATTCACAATCA
V410/V420	TATTGGTCGGTGAGAATCTTGTCTGTAAGGTAGCAGACTTCGGATTAGCCCGGGTAATAGAGGACAATGAGGACACGGCACGTGTAGGAGCTAAGTTCCCAATCAAGTGGACTGCACCCGAGGCTGCCCTCTACGGTCGATTCACAATCA
I410/D414	TATTGGTCGGTGAGAATCTTGTCTGTAAGGTAGCAGACTTCGGATTAGCCCGGATAATAGAGGACGACGAGGACACGGCACGTCAAGGAGCTAAGTTCCCAATCAAGTGGACTGCACCCGAGGCTGCCCTCTACGGTCGATTCACAATCA
I410/S414	TATTGGTCGGTGAGAATCTTGTCTGTAAGGTAGCAGACTTCGGATTAGCCCGGATAATAGAGGACTCAGAGGACACGGCACGTCAAGGAGCTAAGTTCCCAATCAAGTGGACTGCACCCGAGGCTGCCCTCTACGGTCGATTCACAATCA
I410/T414	TATTGGTCGGTGAGAATCTTGTCTGTAAGGTAGCAGACTTCGGATTAGCCCGGATAATAGAGGACACGGAGGACACGGCACGTCAAGGAGCTAAGTTCCCAATCAAGTGGACTGCACCCGAGGCTGCCCTCTACGGTCGATTCACAATCA
I410/N417	TATTGGTCGGTGAGAATCTTGTCTGTAAGGTAGCAGACTTCGGATTAGCCCGGATAATAGAGGACAATGAGGACAATGCACGTCAAGGAGCTAAGTTCCCAATCAAGTGGACTGCACCCGAGGCTGCCCTCTACGGTCGATTCACAATCA
I410/L417	TATTGGTCGGTGAGAATCTTGTCTGTAAGGTAGCAGACTTCGGATTAGCCCGGATAATAGAGGACAATGAGGACCTCGCACGTCAAGGAGCTAAGTTCCCAATCAAGTGGACTGCACCCGAGGCTGCCCTCTACGGTCGATTCACAATCA
I410/V417	TATTGGTCGGTGAGAATCTTGTCTGTAAGGTAGCAGACTTCGGATTAGCCCGGATAATAGAGGACAATGAGGACGTAGCACGTCAAGGAGCTAAGTTCCCAATCAAGTGGACTGCACCCGAGGCTGCCCTCTACGGTCGATTCACAATCA
I410/M417	TATTGGTCGGTGAGAATCTTGTCTGTAAGGTAGCAGACTTCGGATTAGCCCGGATAATAGAGGACAATGAGGACATGGCACGTCAAGGAGCTAAGTTCCCAATCAAGTGGACTGCACCCGAGGCTGCCCTCTACGGTCGATTCACAATCA
I410/E417	TATTGGTCGGTGAGAATCTTGTCTGTAAGGTAGCAGACTTCGGATTAGCCCGGATAATAGAGGACAATGAGGACGAGGCACGTCAAGGAGCTAAGTTCCCAATCAAGTGGACTGCACCCGAGGCTGCCCTCTACGGTCGATTCACAATCA
I410/S417	TATTGGTCGGTGAGAATCTTGTCTGTAAGGTAGCAGACTTCGGATTAGCCCGGATAATAGAGGACAATGAGGACTCAGCACGTCAAGGAGCTAAGTTCCCAATCAAGTGGACTGCACCCGAGGCTGCCCTCTACGGTCGATTCACAATCA
I410/P418	TATTGGTCGGTGAGAATCTTGTCTGTAAGGTAGCAGACTTCGGATTAGCCCGGATAATAGAGGACAATGAGGACACGCCTCGTCAAGGAGCTAAGTTCCCAATCAAGTGGACTGCACCCGAGGCTGCCCTCTACGGTCGATTCACAATCA
I410/Q419	TATTGGTCGGTGAGAATCTTGTCTGTAAGGTAGCAGACTTCGGATTAGCCCGGATAATAGAGGACAATGAGGACACGGCACAACAAGGAGCTAAGTTCCCAATCAAGTGGACTGCACCCGAGGCTGCCCTCTACGGTCGATTCACAATCA
I410/H419	TATTGGTCGGTGAGAATCTTGTCTGTAAGGTAGCAGACTTCGGATTAGCCCGGATAATAGAGGACAATGAGGACACGGCACATCAAGGAGCTAAGTTCCCAATCAAGTGGACTGCACCCGAGGCTGCCCTCTACGGTCGATTCACAATCA
I410/E420	TATTGGTCGGTGAGAATCTTGTCTGTAAGGTAGCAGACTTCGGATTAGCCCGGATAATAGAGGACAATGAGGACACGGCACGTGAGGGAGCTAAGTTCCCAATCAAGTGGACTGCACCCGAGGCTGCCCTCTACGGTCGATTCACAATCA
I410/V420	TATTGGTCGGTGAGAATCTTGTCTGTAAGGTAGCAGACTTCGGATTAGCCCGGATAATAGAGGACAATGAGGACACGGCACGTGTAGGAGCTAAGTTCCCAATCAAGTGGACTGCACCCGAGGCTGCCCTCTACGGTCGATTCACAATCA
M410/D414	TATTGGTCGGTGAGAATCTTGTCTGTAAGGTAGCAGACTTCGGATTAGCCCGGATGATAGAGGACGACGAGGACACGGCACGTCAAGGAGCTAAGTTCCCAATCAAGTGGACTGCACCCGAGGCTGCCCTCTACGGTCGATTCACAATCA
M410/S414	TATTGGTCGGTGAGAATCTTGTCTGTAAGGTAGCAGACTTCGGATTAGCCCGGATGATAGAGGACTCAGAGGACACGGCACGTCAAGGAGCTAAGTTCCCAATCAAGTGGACTGCACCCGAGGCTGCCCTCTACGGTCGATTCACAATCA
M410/T414	TATTGGTCGGTGAGAATCTTGTCTGTAAGGTAGCAGACTTCGGATTAGCCCGGATGATAGAGGACACGGAGGACACGGCACGTCAAGGAGCTAAGTTCCCAATCAAGTGGACTGCACCCGAGGCTGCCCTCTACGGTCGATTCACAATCA
M410/N417	TATTGGTCGGTGAGAATCTTGTCTGTAAGGTAGCAGACTTCGGATTAGCCCGGATGATAGAGGACAATGAGGACAATGCACGTCAAGGAGCTAAGTTCCCAATCAAGTGGACTGCACCCGAGGCTGCCCTCTACGGTCGATTCACAATCA
M410/L417	TATTGGTCGGTGAGAATCTTGTCTGTAAGGTAGCAGACTTCGGATTAGCCCGGATGATAGAGGACAATGAGGACCTCGCACGTCAAGGAGCTAAGTTCCCAATCAAGTGGACTGCACCCGAGGCTGCCCTCTACGGTCGATTCACAATCA
M410/V417	TATTGGTCGGTGAGAATCTTGTCTGTAAGGTAGCAGACTTCGGATTAGCCCGGATGATAGAGGACAATGAGGACGTAGCACGTCAAGGAGCTAAGTTCCCAATCAAGTGGACTGCACCCGAGGCTGCCCTCTACGGTCGATTCACAATCA
M410/M417	TATTGGTCGGTGAGAATCTTGTCTGTAAGGTAGCAGACTTCGGATTAGCCCGGATGATAGAGGACAATGAGGACATGGCACGTCAAGGAGCTAAGTTCCCAATCAAGTGGACTGCACCCGAGGCTGCCCTCTACGGTCGATTCACAATCA
M410/E417	TATTGGTCGGTGAGAATCTTGTCTGTAAGGTAGCAGACTTCGGATTAGCCCGGATGATAGAGGACAATGAGGACGAGGCACGTCAAGGAGCTAAGTTCCCAATCAAGTGGACTGCACCCGAGGCTGCCCTCTACGGTCGATTCACAATCA
M410/S417	TATTGGTCGGTGAGAATCTTGTCTGTAAGGTAGCAGACTTCGGATTAGCCCGGATGATAGAGGACAATGAGGACTCAGCACGTCAAGGAGCTAAGTTCCCAATCAAGTGGACTGCACCCGAGGCTGCCCTCTACGGTCGATTCACAATCA
M410/P418	TATTGGTCGGTGAGAATCTTGTCTGTAAGGTAGCAGACTTCGGATTAGCCCGGATGATAGAGGACAATGAGGACACGCCTCGTCAAGGAGCTAAGTTCCCAATCAAGTGGACTGCACCCGAGGCTGCCCTCTACGGTCGATTCACAATCA
M410/Q419	TATTGGTCGGTGAGAATCTTGTCTGTAAGGTAGCAGACTTCGGATTAGCCCGGATGATAGAGGACAATGAGGACACGGCACAACAAGGAGCTAAGTTCCCAATCAAGTGGACTGCACCCGAGGCTGCCCTCTACGGTCGATTCACAATCA
M410/H419	TATTGGTCGGTGAGAATCTTGTCTGTAAGGTAGCAGACTTCGGATTAGCCCGGATGATAGAGGACAATGAGGACACGGCACATCAAGGAGCTAAGTTCCCAATCAAGTGGACTGCACCCGAGGCTGCCCTCTACGGTCGATTCACAATCA
M410/E420	TATTGGTCGGTGAGAATCTTGTCTGTAAGGTAGCAGACTTCGGATTAGCCCGGATGATAGAGGACAATGAGGACACGGCACGTGAGGGAGCTAAGTTCCCAATCAAGTGGACTGCACCCGAGGCTGCCCTCTACGGTCGATTCACAATCA
M410/V420	TATTGGTCGGTGAGAATCTTGTCTGTAAGGTAGCAGACTTCGGATTAGCCCGGATGATAGAGGACAATGAGGACACGGCACGTGTAGGAGCTAAGTTCCCAATCAAGTGGACTGCACCCGAGGCTGCCCTCTACGGTCGATTCACAATCA
D414/N417	TATTGGTCGGTGAGAATCTTGTCTGTAAGGTAGCAGACTTCGGATTAGCCCGGCTCATAGAGGACGACGAGGACAATGCACGTCAAGGAGCTAAGTTCCCAATCAAGTGGACTGCACCCGAGGCTGCCCTCTACGGTCGATTCACAATCA
D414/L417	TATTGGTCGGTGAGAATCTTGTCTGTAAGGTAGCAGACTTCGGATTAGCCCGGCTCATAGAGGACGACGAGGACCTCGCACGTCAAGGAGCTAAGTTCCCAATCAAGTGGACTGCACCCGAGGCTGCCCTCTACGGTCGATTCACAATCA
D414/V417	TATTGGTCGGTGAGAATCTTGTCTGTAAGGTAGCAGACTTCGGATTAGCCCGGCTCATAGAGGACGACGAGGACGTAGCACGTCAAGGAGCTAAGTTCCCAATCAAGTGGACTGCACCCGAGGCTGCCCTCTACGGTCGATTCACAATCA
D414/M417	TATTGGTCGGTGAGAATCTTGTCTGTAAGGTAGCAGACTTCGGATTAGCCCGGCTCATAGAGGACGACGAGGACATGGCACGTCAAGGAGCTAAGTTCCCAATCAAGTGGACTGCACCCGAGGCTGCCCTCTACGGTCGATTCACAATCA
D414/E417	TATTGGTCGGTGAGAATCTTGTCTGTAAGGTAGCAGACTTCGGATTAGCCCGGCTCATAGAGGACGACGAGGACGAGGCACGTCAAGGAGCTAAGTTCCCAATCAAGTGGACTGCACCCGAGGCTGCCCTCTACGGTCGATTCACAATCA
D414/S417	TATTGGTCGGTGAGAATCTTGTCTGTAAGGTAGCAGACTTCGGATTAGCCCGGCTCATAGAGGACGACGAGGACTCAGCACGTCAAGGAGCTAAGTTCCCAATCAAGTGGACTGCACCCGAGGCTGCCCTCTACGGTCGATTCACAATCA
D414/P418	TATTGGTCGGTGAGAATCTTGTCTGTAAGGTAGCAGACTTCGGATTAGCCCGGCTCATAGAGGACGACGAGGACACGCCTCGTCAAGGAGCTAAGTTCCCAATCAAGTGGACTGCACCCGAGGCTGCCCTCTACGGTCGATTCACAATCA
D414/Q419	TATTGGTCGGTGAGAATCTTGTCTGTAAGGTAGCAGACTTCGGATTAGCCCGGCTCATAGAGGACGACGAGGACACGGCACAACAAGGAGCTAAGTTCCCAATCAAGTGGACTGCACCCGAGGCTGCCCTCTACGGTCGATTCACAATCA
D414/H419	TATTGGTCGGTGAGAATCTTGTCTGTAAGGTAGCAGACTTCGGATTAGCCCGGCTCATAGAGGACGACGAGGACACGGCACATCAAGGAGCTAAGTTCCCAATCAAGTGGACTGCACCCGAGGCTGCCCTCTACGGTCGATTCACAATCA
D414/E420	TATTGGTCGGTGAGAATCTTGTCTGTAAGGTAGCAGACTTCGGATTAGCCCGGCTCATAGAGGACGACGAGGACACGGCACGTGAGGGAGCTAAGTTCCCAATCAAGTGGACTGCACCCGAGGCTGCCCTCTACGGTCGATTCACAATCA
D414/V420	TATTGGTCGGTGAGAATCTTGTCTGTAAGGTAGCAGACTTCGGATTAGCCCGGCTCATAGAGGACGACGAGGACACGGCACGTGTAGGAGCTAAGTTCCCAATCAAGTGGACTGCACCCGAGGCTGCCCTCTACGGTCGATTCACAATCA
S414/N417	TATTGGTCGGTGAGAATCTTGTCTGTAAGGTAGCAGACTTCGGATTAGCCCGGCTCATAGAGGACTCAGAGGACAATGCACGTCAAGGAGCTAAGTTCCCAATCAAGTGGACTGCACCCGAGGCTGCCCTCTACGGTCGATTCACAATCA
S414/L417	TATTGGTCGGTGAGAATCTTGTCTGTAAGGTAGCAGACTTCGGATTAGCCCGGCTCATAGAGGACTCAGAGGACCTCGCACGTCAAGGAGCTAAGTTCCCAATCAAGTGGACTGCACCCGAGGCTGCCCTCTACGGTCGATTCACAATCA
S414/V417	TATTGGTCGGTGAGAATCTTGTCTGTAAGGTAGCAGACTTCGGATTAGCCCGGCTCATAGAGGACTCAGAGGACGTAGCACGTCAAGGAGCTAAGTTCCCAATCAAGTGGACTGCACCCGAGGCTGCCCTCTACGGTCGATTCACAATCA
S414/M417	TATTGGTCGGTGAGAATCTTGTCTGTAAGGTAGCAGACTTCGGATTAGCCCGGCTCATAGAGGACTCAGAGGACATGGCACGTCAAGGAGCTAAGTTCCCAATCAAGTGGACTGCACCCGAGGCTGCCCTCTACGGTCGATTCACAATCA
S414/E417	TATTGGTCGGTGAGAATCTTGTCTGTAAGGTAGCAGACTTCGGATTAGCCCGGCTCATAGAGGACTCAGAGGACGAGGCACGTCAAGGAGCTAAGTTCCCAATCAAGTGGACTGCACCCGAGGCTGCCCTCTACGGTCGATTCACAATCA
S414/S417	TATTGGTCGGTGAGAATCTTGTCTGTAAGGTAGCAGACTTCGGATTAGCCCGGCTCATAGAGGACTCAGAGGACTCAGCACGTCAAGGAGCTAAGTTCCCAATCAAGTGGACTGCACCCGAGGCTGCCCTCTACGGTCGATTCACAATCA
S414/P418	TATTGGTCGGTGAGAATCTTGTCTGTAAGGTAGCAGACTTCGGATTAGCCCGGCTCATAGAGGACTCAGAGGACACGCCTCGTCAAGGAGCTAAGTTCCCAATCAAGTGGACTGCACCCGAGGCTGCCCTCTACGGTCGATTCACAATCA
S414/Q419	TATTGGTCGGTGAGAATCTTGTCTGTAAGGTAGCAGACTTCGGATTAGCCCGGCTCATAGAGGACTCAGAGGACACGGCACAACAAGGAGCTAAGTTCCCAATCAAGTGGACTGCACCCGAGGCTGCCCTCTACGGTCGATTCACAATCA
S414/H419	TATTGGTCGGTGAGAATCTTGTCTGTAAGGTAGCAGACTTCGGATTAGCCCGGCTCATAGAGGACTCAGAGGACACGGCACATCAAGGAGCTAAGTTCCCAATCAAGTGGACTGCACCCGAGGCTGCCCTCTACGGTCGATTCACAATCA
S414/E420	TATTGGTCGGTGAGAATCTTGTCTGTAAGGTAGCAGACTTCGGATTAGCCCGGCTCATAGAGGACTCAGAGGACACGGCACGTGAGGGAGCTAAGTTCCCAATCAAGTGGACTGCACCCGAGGCTGCCCTCTACGGTCGATTCACAATCA
S414/V420	TATTGGTCGGTGAGAATCTTGTCTGTAAGGTAGCAGACTTCGGATTAGCCCGGCTCATAGAGGACTCAGAGGACACGGCACGTGTAGGAGCTAAGTTCCCAATCAAGTGGACTGCACCCGAGGCTGCCCTCTACGGTCGATTCACAATCA
T414/N417	TATTGGTCGGTGAGAATCTTGTCTGTAAGGTAGCAGACTTCGGATTAGCCCGGCTCATAGAGGACACGGAGGACAATGCACGTCAAGGAGCTAAGTTCCCAATCAAGTGGACTGCACCCGAGGCTGCCCTCTACGGTCGATTCACAATCA
T414/L417	TATTGGTCGGTGAGAATCTTGTCTGTAAGGTAGCAGACTTCGGATTAGCCCGGCTCATAGAGGACACGGAGGACCTCGCACGTCAAGGAGCTAAGTTCCCAATCAAGTGGACTGCACCCGAGGCTGCCCTCTACGGTCGATTCACAATCA
T414/V417	TATTGGTCGGTGAGAATCTTGTCTGTAAGGTAGCAGACTTCGGATTAGCCCGGCTCATAGAGGACACGGAGGACGTAGCACGTCAAGGAGCTAAGTTCCCAATCAAGTGGACTGCACCCGAGGCTGCCCTCTACGGTCGATTCACAATCA
T414/M417	TATTGGTCGGTGAGAATCTTGTCTGTAAGGTAGCAGACTTCGGATTAGCCCGGCTCATAGAGGACACGGAGGACATGGCACGTCAAGGAGCTAAGTTCCCAATCAAGTGGACTGCACCCGAGGCTGCCCTCTACGGTCGATTCACAATCA
T414/E417	TATTGGTCGGTGAGAATCTTGTCTGTAAGGTAGCAGACTTCGGATTAGCCCGGCTCATAGAGGACACGGAGGACGAGGCACGTCAAGGAGCTAAGTTCCCAATCAAGTGGACTGCACCCGAGGCTGCCCTCTACGGTCGATTCACAATCA
T414/S417	TATTGGTCGGTGAGAATCTTGTCTGTAAGGTAGCAGACTTCGGATTAGCCCGGCTCATAGAGGACACGGAGGACTCAGCACGTCAAGGAGCTAAGTTCCCAATCAAGTGGACTGCACCCGAGGCTGCCCTCTACGGTCGATTCACAATCA
T414/P418	TATTGGTCGGTGAGAATCTTGTCTGTAAGGTAGCAGACTTCGGATTAGCCCGGCTCATAGAGGACACGGAGGACACGCCTCGTCAAGGAGCTAAGTTCCCAATCAAGTGGACTGCACCCGAGGCTGCCCTCTACGGTCGATTCACAATCA
T414/Q419	TATTGGTCGGTGAGAATCTTGTCTGTAAGGTAGCAGACTTCGGATTAGCCCGGCTCATAGAGGACACGGAGGACACGGCACAACAAGGAGCTAAGTTCCCAATCAAGTGGACTGCACCCGAGGCTGCCCTCTACGGTCGATTCACAATCA
T414/H419	TATTGGTCGGTGAGAATCTTGTCTGTAAGGTAGCAGACTTCGGATTAGCCCGGCTCATAGAGGACACGGAGGACACGGCACATCAAGGAGCTAAGTTCCCAATCAAGTGGACTGCACCCGAGGCTGCCCTCTACGGTCGATTCACAATCA
T414/E420	TATTGGTCGGTGAGAATCTTGTCTGTAAGGTAGCAGACTTCGGATTAGCCCGGCTCATAGAGGACACGGAGGACACGGCACGTGAGGGAGCTAAGTTCCCAATCAAGTGGACTGCACCCGAGGCTGCCCTCTACGGTCGATTCACAATCA
T414/V420	TATTGGTCGGTGAGAATCTTGTCTGTAAGGTAGCAGACTTCGGATTAGCCCGGCTCATAGAGGACACGGAGGACACGGCACGTGTAGGAGCTAAGTTCCCAATCAAGTGGACTGCACCCGAGGCTGCCCTCTACGGTCGATTCACAATCA
N417/P418	TATTGGTCGGTGAGAATCTTGTCTGTAAGGTAGCAGACTTCGGATTAGCCCGGCTCATAGAGGACAATGAGGACAATCCTCGTCAAGGAGCTAAGTTCCCAATCAAGTGGACTGCACCCGAGGCTGCCCTCTACGGTCGATTCACAATCA
N417/Q419	TATTGGTCGGTGAGAATCTTGTCTGTAAGGTAGCAGACTTCGGATTAGCCCGGCTCATAGAGGACAATGAGGACAATGCACAACAAGGAGCTAAGTTCCCAATCAAGTGGACTGCACCCGAGGCTGCCCTCTACGGTCGATTCACAATCA
N417/H419	TATTGGTCGGTGAGAATCTTGTCTGTAAGGTAGCAGACTTCGGATTAGCCCGGCTCATAGAGGACAATGAGGACAATGCACATCAAGGAGCTAAGTTCCCAATCAAGTGGACTGCACCCGAGGCTGCCCTCTACGGTCGATTCACAATCA
N417/E420	TATTGGTCGGTGAGAATCTTGTCTGTAAGGTAGCAGACTTCGGATTAGCCCGGCTCATAGAGGACAATGAGGACAATGCACGTGAGGGAGCTAAGTTCCCAATCAAGTGGACTGCACCCGAGGCTGCCCTCTACGGTCGATTCACAATCA
N417/V420	TATTGGTCGGTGAGAATCTTGTCTGTAAGGTAGCAGACTTCGGATTAGCCCGGCTCATAGAGGACAATGAGGACAATGCACGTGTAGGAGCTAAGTTCCCAATCAAGTGGACTGCACCCGAGGCTGCCCTCTACGGTCGATTCACAATCA
L417/P418	TATTGGTCGGTGAGAATCTTGTCTGTAAGGTAGCAGACTTCGGATTAGCCCGGCTCATAGAGGACAATGAGGACCTCCCTCGTCAAGGAGCTAAGTTCCCAATCAAGTGGACTGCACCCGAGGCTGCCCTCTACGGTCGATTCACAATCA
L417/Q419	TATTGGTCGGTGAGAATCTTGTCTGTAAGGTAGCAGACTTCGGATTAGCCCGGCTCATAGAGGACAATGAGGACCTCGCACAACAAGGAGCTAAGTTCCCAATCAAGTGGACTGCACCCGAGGCTGCCCTCTACGGTCGATTCACAATCA
L417/H419	TATTGGTCGGTGAGAATCTTGTCTGTAAGGTAGCAGACTTCGGATTAGCCCGGCTCATAGAGGACAATGAGGACCTCGCACATCAAGGAGCTAAGTTCCCAATCAAGTGGACTGCACCCGAGGCTGCCCTCTACGGTCGATTCACAATCA
L417/E420	TATTGGTCGGTGAGAATCTTGTCTGTAAGGTAGCAGACTTCGGATTAGCCCGGCTCATAGAGGACAATGAGGACCTCGCACGTGAGGGAGCTAAGTTCCCAATCAAGTGGACTGCACCCGAGGCTGCCCTCTACGGTCGATTCACAATCA
L417/V420	TATTGGTCGGTGAGAATCTTGTCTGTAAGGTAGCAGACTTCGGATTAGCCCGGCTCATAGAGGACAATGAGGACCTCGCACGTGTAGGAGCTAAGTTCCCAATCAAGTGGACTGCACCCGAGGCTGCCCTCTACGGTCGATTCACAATCA
V417/P418	TATTGGTCGGTGAGAATCTTGTCTGTAAGGTAGCAGACTTCGGATTAGCCCGGCTCATAGAGGACAATGAGGACGTACCTCGTCAAGGAGCTAAGTTCCCAATCAAGTGGACTGCACCCGAGGCTGCCCTCTACGGTCGATTCACAATCA
V417/Q419	TATTGGTCGGTGAGAATCTTGTCTGTAAGGTAGCAGACTTCGGATTAGCCCGGCTCATAGAGGACAATGAGGACGTAGCACAACAAGGAGCTAAGTTCCCAATCAAGTGGACTGCACCCGAGGCTGCCCTCTACGGTCGATTCACAATCA
V417/H419	TATTGGTCGGTGAGAATCTTGTCTGTAAGGTAGCAGACTTCGGATTAGCCCGGCTCATAGAGGACAATGAGGACGTAGCACATCAAGGAGCTAAGTTCCCAATCAAGTGGACTGCACCCGAGGCTGCCCTCTACGGTCGATTCACAATCA
V417/E420	TATTGGTCGGTGAGAATCTTGTCTGTAAGGTAGCAGACTTCGGATTAGCCCGGCTCATAGAGGACAATGAGGACGTAGCACGTGAGGGAGCTAAGTTCCCAATCAAGTGGACTGCACCCGAGGCTGCCCTCTACGGTCGATTCACAATCA
V417/V420	TATTGGTCGGTGAGAATCTTGTCTGTAAGGTAGCAGACTTCGGATTAGCCCGGCTCATAGAGGACAATGAGGACGTAGCACGTGTAGGAGCTAAGTTCCCAATCAAGTGGACTGCACCCGAGGCTGCCCTCTACGGTCGATTCACAATCA
M417/P418	TATTGGTCGGTGAGAATCTTGTCTGTAAGGTAGCAGACTTCGGATTAGCCCGGCTCATAGAGGACAATGAGGACATGCCTCGTCAAGGAGCTAAGTTCCCAATCAAGTGGACTGCACCCGAGGCTGCCCTCTACGGTCGATTCACAATCA
M417/Q419	TATTGGTCGGTGAGAATCTTGTCTGTAAGGTAGCAGACTTCGGATTAGCCCGGCTCATAGAGGACAATGAGGACATGGCACAACAAGGAGCTAAGTTCCCAATCAAGTGGACTGCACCCGAGGCTGCCCTCTACGGTCGATTCACAATCA
M417/H419	TATTGGTCGGTGAGAATCTTGTCTGTAAGGTAGCAGACTTCGGATTAGCCCGGCTCATAGAGGACAATGAGGACATGGCACATCAAGGAGCTAAGTTCCCAATCAAGTGGACTGCACCCGAGGCTGCCCTCTACGGTCGATTCACAATCA
M417/E420	TATTGGTCGGTGAGAATCTTGTCTGTAAGGTAGCAGACTTCGGATTAGCCCGGCTCATAGAGGACAATGAGGACATGGCACGTGAGGGAGCTAAGTTCCCAATCAAGTGGACTGCACCCGAGGCTGCCCTCTACGGTCGATTCACAATCA
M417/V420	TATTGGTCGGTGAGAATCTTGTCTGTAAGGTAGCAGACTTCGGATTAGCCCGGCTCATAGAGGACAATGAGGACATGGCACGTGTAGGAGCTAAGTTCCCAATCAAGTGGACTGCACCCGAGGCTGCCCTCTACGGTCGATTCACAATCA
E417/P418	TATTGGTCGGTGAGAATCTTGTCTGTAAGGTAGCAGACTTCGGATTAGCCCGGCTCATAGAGGACAATGAGGACGAGCCTCGTCAAGGAGCTAAGTTCCCAATCAAGTGGACTGCACCCGAGGCTGCCCTCTACGGTCGATTCACAATCA
E417/Q419	TATTGGTCGGTGAGAATCTTGTCTGTAAGGTAGCAGACTTCGGATTAGCCCGGCTCATAGAGGACAATGAGGACGAGGCACAACAAGGAGCTAAGTTCCCAATCAAGTGGACTGCACCCGAGGCTGCCCTCTACGGTCGATTCACAATCA
E417/H419	TATTGGTCGGTGAGAATCTTGTCTGTAAGGTAGCAGACTTCGGATTAGCCCGGCTCATAGAGGACAATGAGGACGAGGCACATCAAGGAGCTAAGTTCCCAATCAAGTGGACTGCACCCGAGGCTGCCCTCTACGGTCGATTCACAATCA
E417/E420	TATTGGTCGGTGAGAATCTTGTCTGTAAGGTAGCAGACTTCGGATTAGCCCGGCTCATAGAGGACAATGAGGACGAGGCACGTGAGGGAGCTAAGTTCCCAATCAAGTGGACTGCACCCGAGGCTGCCCTCTACGGTCGATTCACAATCA
E417/V420	TATTGGTCGGTGAGAATCTTGTCTGTAAGGTAGCAGACTTCGGATTAGCCCGGCTCATAGAGGACAATGAGGACGAGGCACGTGTAGGAGCTAAGTTCCCAATCAAGTGGACTGCACCCGAGGCTGCCCTCTACGGTCGATTCACAATCA
S417/P418	TATTGGTCGGTGAGAATCTTGTCTGTAAGGTAGCAGACTTCGGATTAGCCCGGCTCATAGAGGACAATGAGGACTCACCTCGTCAAGGAGCTAAGTTCCCAATCAAGTGGACTGCACCCGAGGCTGCCCTCTACGGTCGATTCACAATCA
S417/Q419	TATTGGTCGGTGAGAATCTTGTCTGTAAGGTAGCAGACTTCGGATTAGCCCGGCTCATAGAGGACAATGAGGACTCAGCACAACAAGGAGCTAAGTTCCCAATCAAGTGGACTGCACCCGAGGCTGCCCTCTACGGTCGATTCACAATCA
S417/H419	TATTGGTCGGTGAGAATCTTGTCTGTAAGGTAGCAGACTTCGGATTAGCCCGGCTCATAGAGGACAATGAGGACTCAGCACATCAAGGAGCTAAGTTCCCAATCAAGTGGACTGCACCCGAGGCTGCCCTCTACGGTCGATTCACAATCA
S417/E420	TATTGGTCGGTGAGAATCTTGTCTGTAAGGTAGCAGACTTCGGATTAGCCCGGCTCATAGAGGACAATGAGGACTCAGCACGTGAGGGAGCTAAGTTCCCAATCAAGTGGACTGCACCCGAGGCTGCCCTCTACGGTCGATTCACAATCA
S417/V420	TATTGGTCGGTGAGAATCTTGTCTGTAAGGTAGCAGACTTCGGATTAGCCCGGCTCATAGAGGACAATGAGGACTCAGCACGTGTAGGAGCTAAGTTCCCAATCAAGTGGACTGCACCCGAGGCTGCCCTCTACGGTCGATTCACAATCA
P418/Q419	TATTGGTCGGTGAGAATCTTGTCTGTAAGGTAGCAGACTTCGGATTAGCCCGGCTCATAGAGGACAATGAGGACACGCCTCAACAAGGAGCTAAGTTCCCAATCAAGTGGACTGCACCCGAGGCTGCCCTCTACGGTCGATTCACAATCA
P418/H419	TATTGGTCGGTGAGAATCTTGTCTGTAAGGTAGCAGACTTCGGATTAGCCCGGCTCATAGAGGACAATGAGGACACGCCTCATCAAGGAGCTAAGTTCCCAATCAAGTGGACTGCACCCGAGGCTGCCCTCTACGGTCGATTCACAATCA
P418/E420	TATTGGTCGGTGAGAATCTTGTCTGTAAGGTAGCAGACTTCGGATTAGCCCGGCTCATAGAGGACAATGAGGACACGCCTCGTGAGGGAGCTAAGTTCCCAATCAAGTGGACTGCACCCGAGGCTGCCCTCTACGGTCGATTCACAATCA
P418/V420	TATTGGTCGGTGAGAATCTTGTCTGTAAGGTAGCAGACTTCGGATTAGCCCGGCTCATAGAGGACAATGAGGACACGCCTCGTGTAGGAGCTAAGTTCCCAATCAAGTGGACTGCACCCGAGGCTGCCCTCTACGGTCGATTCACAATCA
Q419/E420	TATTGGTCGGTGAGAATCTTGTCTGTAAGGTAGCAGACTTCGGATTAGCCCGGCTCATAGAGGACAATGAGGACACGGCACAAGAGGGAGCTAAGTTCCCAATCAAGTGGACTGCACCCGAGGCTGCCCTCTACGGTCGATTCACAATCA
Q419/V420	TATTGGTCGGTGAGAATCTTGTCTGTAAGGTAGCAGACTTCGGATTAGCCCGGCTCATAGAGGACAATGAGGACACGGCACAAGTAGGAGCTAAGTTCCCAATCAAGTGGACTGCACCCGAGGCTGCCCTCTACGGTCGATTCACAATCA
H419/E420	TATTGGTCGGTGAGAATCTTGTCTGTAAGGTAGCAGACTTCGGATTAGCCCGGCTCATAGAGGACAATGAGGACACGGCACATGAGGGAGCTAAGTTCCCAATCAAGTGGACTGCACCCGAGGCTGCCCTCTACGGTCGATTCACAATCA
H419/V420	TATTGGTCGGTGAGAATCTTGTCTGTAAGGTAGCAGACTTCGGATTAGCCCGGCTCATAGAGGACAATGAGGACACGGCACATGTAGGAGCTAAGTTCCCAATCAAGTGGACTGCACCCGAGGCTGCCCTCTACGGTCGATTCACAATCA

### Sheet: Deletion_library
Deletion_oligos
L410	GCTGCAAATATATTGGTCGGTGAGAATCTTGTCTGTAAGGTAGCAGACTTCGGATTAGCCCGGATAGAGGACAATGAGGACACGGCACGTCAAGGAGCTAAGTTCCCAATCAAGTGGACTGCACCCGAGGCTGCCCTCTACGGTCGATTCACAATCAAGTCCGACGT
N414	GCTGCAAATATATTGGTCGGTGAGAATCTTGTCTGTAAGGTAGCAGACTTCGGATTAGCCCGGCTCATAGAGGACGAGGACACGGCACGTCAAGGAGCTAAGTTCCCAATCAAGTGGACTGCACCCGAGGCTGCCCTCTACGGTCGATTCACAATCAAGTCCGACGT
T417	GCTGCAAATATATTGGTCGGTGAGAATCTTGTCTGTAAGGTAGCAGACTTCGGATTAGCCCGGCTCATAGAGGACAATGAGGACGCACGTCAAGGAGCTAAGTTCCCAATCAAGTGGACTGCACCCGAGGCTGCCCTCTACGGTCGATTCACAATCAAGTCCGACGT
A418	GCTGCAAATATATTGGTCGGTGAGAATCTTGTCTGTAAGGTAGCAGACTTCGGATTAGCCCGGCTCATAGAGGACAATGAGGACACGCGTCAAGGAGCTAAGTTCCCAATCAAGTGGACTGCACCCGAGGCTGCCCTCTACGGTCGATTCACAATCAAGTCCGACGT
R419	GCTGCAAATATATTGGTCGGTGAGAATCTTGTCTGTAAGGTAGCAGACTTCGGATTAGCCCGGCTCATAGAGGACAATGAGGACACGGCACAAGGAGCTAAGTTCCCAATCAAGTGGACTGCACCCGAGGCTGCCCTCTACGGTCGATTCACAATCAAGTCCGACGT
Q420	GCTGCAAATATATTGGTCGGTGAGAATCTTGTCTGTAAGGTAGCAGACTTCGGATTAGCCCGGCTCATAGAGGACAATGAGGACACGGCACGTGGAGCTAAGTTCCCAATCAAGTGGACTGCACCCGAGGCTGCCCTCTACGGTCGATTCACAATCAAGTCCGACGT
L410/N414	GCTGCAAATATATTGGTCGGTGAGAATCTTGTCTGTAAGGTAGCAGACTTCGGATTAGCCCGGATAGAGGACGAGGACACGGCACGTCAAGGAGCTAAGTTCCCAATCAAGTGGACTGCACCCGAGGCTGCCCTCTACGGTCGATTCACAATCAAGTCCGACGT
L410/T417	GCTGCAAATATATTGGTCGGTGAGAATCTTGTCTGTAAGGTAGCAGACTTCGGATTAGCCCGGATAGAGGACAATGAGGACGCACGTCAAGGAGCTAAGTTCCCAATCAAGTGGACTGCACCCGAGGCTGCCCTCTACGGTCGATTCACAATCAAGTCCGACGT
L410/A418	GCTGCAAATATATTGGTCGGTGAGAATCTTGTCTGTAAGGTAGCAGACTTCGGATTAGCCCGGATAGAGGACAATGAGGACACGCGTCAAGGAGCTAAGTTCCCAATCAAGTGGACTGCACCCGAGGCTGCCCTCTACGGTCGATTCACAATCAAGTCCGACGT
L410/R419	GCTGCAAATATATTGGTCGGTGAGAATCTTGTCTGTAAGGTAGCAGACTTCGGATTAGCCCGGATAGAGGACAATGAGGACACGGCACAAGGAGCTAAGTTCCCAATCAAGTGGACTGCACCCGAGGCTGCCCTCTACGGTCGATTCACAATCAAGTCCGACGT
L410/Q420	GCTGCAAATATATTGGTCGGTGAGAATCTTGTCTGTAAGGTAGCAGACTTCGGATTAGCCCGGATAGAGGACAATGAGGACACGGCACGTGGAGCTAAGTTCCCAATCAAGTGGACTGCACCCGAGGCTGCCCTCTACGGTCGATTCACAATCAAGTCCGACGT
N414/T417	GCTGCAAATATATTGGTCGGTGAGAATCTTGTCTGTAAGGTAGCAGACTTCGGATTAGCCCGGCTCATAGAGGACGAGGACGCACGTCAAGGAGCTAAGTTCCCAATCAAGTGGACTGCACCCGAGGCTGCCCTCTACGGTCGATTCACAATCAAGTCCGACGT
N414/A418	GCTGCAAATATATTGGTCGGTGAGAATCTTGTCTGTAAGGTAGCAGACTTCGGATTAGCCCGGCTCATAGAGGACGAGGACACGCGTCAAGGAGCTAAGTTCCCAATCAAGTGGACTGCACCCGAGGCTGCCCTCTACGGTCGATTCACAATCAAGTCCGACGT
N414/R419	GCTGCAAATATATTGGTCGGTGAGAATCTTGTCTGTAAGGTAGCAGACTTCGGATTAGCCCGGCTCATAGAGGACGAGGACACGGCACAAGGAGCTAAGTTCCCAATCAAGTGGACTGCACCCGAGGCTGCCCTCTACGGTCGATTCACAATCAAGTCCGACGT
N414/Q420	GCTGCAAATATATTGGTCGGTGAGAATCTTGTCTGTAAGGTAGCAGACTTCGGATTAGCCCGGCTCATAGAGGACGAGGACACGGCACGTGGAGCTAAGTTCCCAATCAAGTGGACTGCACCCGAGGCTGCCCTCTACGGTCGATTCACAATCAAGTCCGACGT
T417/A418	GCTGCAAATATATTGGTCGGTGAGAATCTTGTCTGTAAGGTAGCAGACTTCGGATTAGCCCGGCTCATAGAGGACAATGAGGACCGTCAAGGAGCTAAGTTCCCAATCAAGTGGACTGCACCCGAGGCTGCCCTCTACGGTCGATTCACAATCAAGTCCGACGT
T417/R419	GCTGCAAATATATTGGTCGGTGAGAATCTTGTCTGTAAGGTAGCAGACTTCGGATTAGCCCGGCTCATAGAGGACAATGAGGACGCACAAGGAGCTAAGTTCCCAATCAAGTGGACTGCACCCGAGGCTGCCCTCTACGGTCGATTCACAATCAAGTCCGACGT
T417/Q420	GCTGCAAATATATTGGTCGGTGAGAATCTTGTCTGTAAGGTAGCAGACTTCGGATTAGCCCGGCTCATAGAGGACAATGAGGACGCACGTGGAGCTAAGTTCCCAATCAAGTGGACTGCACCCGAGGCTGCCCTCTACGGTCGATTCACAATCAAGTCCGACGT
A418/R419	GCTGCAAATATATTGGTCGGTGAGAATCTTGTCTGTAAGGTAGCAGACTTCGGATTAGCCCGGCTCATAGAGGACAATGAGGACACGCAAGGAGCTAAGTTCCCAATCAAGTGGACTGCACCCGAGGCTGCCCTCTACGGTCGATTCACAATCAAGTCCGACGT
A418/Q420	GCTGCAAATATATTGGTCGGTGAGAATCTTGTCTGTAAGGTAGCAGACTTCGGATTAGCCCGGCTCATAGAGGACAATGAGGACACGCGTGGAGCTAAGTTCCCAATCAAGTGGACTGCACCCGAGGCTGCCCTCTACGGTCGATTCACAATCAAGTCCGACGT
R419/Q420	GCTGCAAATATATTGGTCGGTGAGAATCTTGTCTGTAAGGTAGCAGACTTCGGATTAGCCCGGCTCATAGAGGACAATGAGGACACGGCAGGAGCTAAGTTCCCAATCAAGTGGACTGCACCCGAGGCTGCCCTCTACGGTCGATTCACAATCAAGTCCGACGT
L410/N414/T417	GCTGCAAATATATTGGTCGGTGAGAATCTTGTCTGTAAGGTAGCAGACTTCGGATTAGCCCGGATAGAGGACGAGGACGCACGTCAAGGAGCTAAGTTCCCAATCAAGTGGACTGCACCCGAGGCTGCCCTCTACGGTCGATTCACAATCAAGTCCGACGT
L410/N414/A418	GCTGCAAATATATTGGTCGGTGAGAATCTTGTCTGTAAGGTAGCAGACTTCGGATTAGCCCGGATAGAGGACGAGGACACGCGTCAAGGAGCTAAGTTCCCAATCAAGTGGACTGCACCCGAGGCTGCCCTCTACGGTCGATTCACAATCAAGTCCGACGT
L410/N414/R419	GCTGCAAATATATTGGTCGGTGAGAATCTTGTCTGTAAGGTAGCAGACTTCGGATTAGCCCGGATAGAGGACGAGGACACGGCACAAGGAGCTAAGTTCCCAATCAAGTGGACTGCACCCGAGGCTGCCCTCTACGGTCGATTCACAATCAAGTCCGACGT
L410/N414/Q420	GCTGCAAATATATTGGTCGGTGAGAATCTTGTCTGTAAGGTAGCAGACTTCGGATTAGCCCGGATAGAGGACGAGGACACGGCACGTGGAGCTAAGTTCCCAATCAAGTGGACTGCACCCGAGGCTGCCCTCTACGGTCGATTCACAATCAAGTCCGACGT
L410/T417/A418	GCTGCAAATATATTGGTCGGTGAGAATCTTGTCTGTAAGGTAGCAGACTTCGGATTAGCCCGGATAGAGGACAATGAGGACCGTCAAGGAGCTAAGTTCCCAATCAAGTGGACTGCACCCGAGGCTGCCCTCTACGGTCGATTCACAATCAAGTCCGACGT
L410/T417/R419	GCTGCAAATATATTGGTCGGTGAGAATCTTGTCTGTAAGGTAGCAGACTTCGGATTAGCCCGGATAGAGGACAATGAGGACGCACAAGGAGCTAAGTTCCCAATCAAGTGGACTGCACCCGAGGCTGCCCTCTACGGTCGATTCACAATCAAGTCCGACGT
L410/T417/Q420	GCTGCAAATATATTGGTCGGTGAGAATCTTGTCTGTAAGGTAGCAGACTTCGGATTAGCCCGGATAGAGGACAATGAGGACGCACGTGGAGCTAAGTTCCCAATCAAGTGGACTGCACCCGAGGCTGCCCTCTACGGTCGATTCACAATCAAGTCCGACGT
L410/A418/R419	GCTGCAAATATATTGGTCGGTGAGAATCTTGTCTGTAAGGTAGCAGACTTCGGATTAGCCCGGATAGAGGACAATGAGGACACGCAAGGAGCTAAGTTCCCAATCAAGTGGACTGCACCCGAGGCTGCCCTCTACGGTCGATTCACAATCAAGTCCGACGT
L410/A418/Q420	GCTGCAAATATATTGGTCGGTGAGAATCTTGTCTGTAAGGTAGCAGACTTCGGATTAGCCCGGATAGAGGACAATGAGGACACGCGTGGAGCTAAGTTCCCAATCAAGTGGACTGCACCCGAGGCTGCCCTCTACGGTCGATTCACAATCAAGTCCGACGT
L410/R419/Q420	GCTGCAAATATATTGGTCGGTGAGAATCTTGTCTGTAAGGTAGCAGACTTCGGATTAGCCCGGATAGAGGACAATGAGGACACGGCAGGAGCTAAGTTCCCAATCAAGTGGACTGCACCCGAGGCTGCCCTCTACGGTCGATTCACAATCAAGTCCGACGT
N414/T417/A418	GCTGCAAATATATTGGTCGGTGAGAATCTTGTCTGTAAGGTAGCAGACTTCGGATTAGCCCGGCTCATAGAGGACGAGGACCGTCAAGGAGCTAAGTTCCCAATCAAGTGGACTGCACCCGAGGCTGCCCTCTACGGTCGATTCACAATCAAGTCCGACGT
N414/T417/R419	GCTGCAAATATATTGGTCGGTGAGAATCTTGTCTGTAAGGTAGCAGACTTCGGATTAGCCCGGCTCATAGAGGACGAGGACGCACAAGGAGCTAAGTTCCCAATCAAGTGGACTGCACCCGAGGCTGCCCTCTACGGTCGATTCACAATCAAGTCCGACGT
N414/T417/Q420	GCTGCAAATATATTGGTCGGTGAGAATCTTGTCTGTAAGGTAGCAGACTTCGGATTAGCCCGGCTCATAGAGGACGAGGACGCACGTGGAGCTAAGTTCCCAATCAAGTGGACTGCACCCGAGGCTGCCCTCTACGGTCGATTCACAATCAAGTCCGACGT
N414/A418/R419	GCTGCAAATATATTGGTCGGTGAGAATCTTGTCTGTAAGGTAGCAGACTTCGGATTAGCCCGGCTCATAGAGGACGAGGACACGCAAGGAGCTAAGTTCCCAATCAAGTGGACTGCACCCGAGGCTGCCCTCTACGGTCGATTCACAATCAAGTCCGACGT
N414/A418/Q420	GCTGCAAATATATTGGTCGGTGAGAATCTTGTCTGTAAGGTAGCAGACTTCGGATTAGCCCGGCTCATAGAGGACGAGGACACGCGTGGAGCTAAGTTCCCAATCAAGTGGACTGCACCCGAGGCTGCCCTCTACGGTCGATTCACAATCAAGTCCGACGT
N414/R419/Q420	GCTGCAAATATATTGGTCGGTGAGAATCTTGTCTGTAAGGTAGCAGACTTCGGATTAGCCCGGCTCATAGAGGACGAGGACACGGCAGGAGCTAAGTTCCCAATCAAGTGGACTGCACCCGAGGCTGCCCTCTACGGTCGATTCACAATCAAGTCCGACGT
T417/A418/R419	GCTGCAAATATATTGGTCGGTGAGAATCTTGTCTGTAAGGTAGCAGACTTCGGATTAGCCCGGCTCATAGAGGACAATGAGGACCAAGGAGCTAAGTTCCCAATCAAGTGGACTGCACCCGAGGCTGCCCTCTACGGTCGATTCACAATCAAGTCCGACGT
T417/A418/Q420	GCTGCAAATATATTGGTCGGTGAGAATCTTGTCTGTAAGGTAGCAGACTTCGGATTAGCCCGGCTCATAGAGGACAATGAGGACCGTGGAGCTAAGTTCCCAATCAAGTGGACTGCACCCGAGGCTGCCCTCTACGGTCGATTCACAATCAAGTCCGACGT
T417/R419/Q420	GCTGCAAATATATTGGTCGGTGAGAATCTTGTCTGTAAGGTAGCAGACTTCGGATTAGCCCGGCTCATAGAGGACAATGAGGACGCAGGAGCTAAGTTCCCAATCAAGTGGACTGCACCCGAGGCTGCCCTCTACGGTCGATTCACAATCAAGTCCGACGT
A418/R419/Q420	GCTGCAAATATATTGGTCGGTGAGAATCTTGTCTGTAAGGTAGCAGACTTCGGATTAGCCCGGCTCATAGAGGACAATGAGGACACGGGAGCTAAGTTCCCAATCAAGTGGACTGCACCCGAGGCTGCCCTCTACGGTCGATTCACAATCAAGTCCGACGT
L410/N414/T417/A418	GCTGCAAATATATTGGTCGGTGAGAATCTTGTCTGTAAGGTAGCAGACTTCGGATTAGCCCGGATAGAGGACGAGGACCGTCAAGGAGCTAAGTTCCCAATCAAGTGGACTGCACCCGAGGCTGCCCTCTACGGTCGATTCACAATCAAGTCCGACGT
L410/N414/T417/R419	GCTGCAAATATATTGGTCGGTGAGAATCTTGTCTGTAAGGTAGCAGACTTCGGATTAGCCCGGATAGAGGACGAGGACGCACAAGGAGCTAAGTTCCCAATCAAGTGGACTGCACCCGAGGCTGCCCTCTACGGTCGATTCACAATCAAGTCCGACGT
L410/N414/T417/Q420	GCTGCAAATATATTGGTCGGTGAGAATCTTGTCTGTAAGGTAGCAGACTTCGGATTAGCCCGGATAGAGGACGAGGACGCACGTGGAGCTAAGTTCCCAATCAAGTGGACTGCACCCGAGGCTGCCCTCTACGGTCGATTCACAATCAAGTCCGACGT
L410/N414/A418/R419	GCTGCAAATATATTGGTCGGTGAGAATCTTGTCTGTAAGGTAGCAGACTTCGGATTAGCCCGGATAGAGGACGAGGACACGCAAGGAGCTAAGTTCCCAATCAAGTGGACTGCACCCGAGGCTGCCCTCTACGGTCGATTCACAATCAAGTCCGACGT
L410/N414/A418/Q420	GCTGCAAATATATTGGTCGGTGAGAATCTTGTCTGTAAGGTAGCAGACTTCGGATTAGCCCGGATAGAGGACGAGGACACGCGTGGAGCTAAGTTCCCAATCAAGTGGACTGCACCCGAGGCTGCCCTCTACGGTCGATTCACAATCAAGTCCGACGT
L410/N414/R419/Q420	GCTGCAAATATATTGGTCGGTGAGAATCTTGTCTGTAAGGTAGCAGACTTCGGATTAGCCCGGATAGAGGACGAGGACACGGCAGGAGCTAAGTTCCCAATCAAGTGGACTGCACCCGAGGCTGCCCTCTACGGTCGATTCACAATCAAGTCCGACGT
L410/T417/A418/R419	GCTGCAAATATATTGGTCGGTGAGAATCTTGTCTGTAAGGTAGCAGACTTCGGATTAGCCCGGATAGAGGACAATGAGGACCAAGGAGCTAAGTTCCCAATCAAGTGGACTGCACCCGAGGCTGCCCTCTACGGTCGATTCACAATCAAGTCCGACGT
L410/T417/A418/Q420	GCTGCAAATATATTGGTCGGTGAGAATCTTGTCTGTAAGGTAGCAGACTTCGGATTAGCCCGGATAGAGGACAATGAGGACCGTGGAGCTAAGTTCCCAATCAAGTGGACTGCACCCGAGGCTGCCCTCTACGGTCGATTCACAATCAAGTCCGACGT
L410/T417/R419/Q420	GCTGCAAATATATTGGTCGGTGAGAATCTTGTCTGTAAGGTAGCAGACTTCGGATTAGCCCGGATAGAGGACAATGAGGACGCAGGAGCTAAGTTCCCAATCAAGTGGACTGCACCCGAGGCTGCCCTCTACGGTCGATTCACAATCAAGTCCGACGT
L410/A418/R419/Q420	GCTGCAAATATATTGGTCGGTGAGAATCTTGTCTGTAAGGTAGCAGACTTCGGATTAGCCCGGATAGAGGACAATGAGGACACGGGAGCTAAGTTCCCAATCAAGTGGACTGCACCCGAGGCTGCCCTCTACGGTCGATTCACAATCAAGTCCGACGT
N414/T417/A418/R419	GCTGCAAATATATTGGTCGGTGAGAATCTTGTCTGTAAGGTAGCAGACTTCGGATTAGCCCGGCTCATAGAGGACGAGGACCAAGGAGCTAAGTTCCCAATCAAGTGGACTGCACCCGAGGCTGCCCTCTACGGTCGATTCACAATCAAGTCCGACGT
N414/T417/A418/Q420	GCTGCAAATATATTGGTCGGTGAGAATCTTGTCTGTAAGGTAGCAGACTTCGGATTAGCCCGGCTCATAGAGGACGAGGACCGTGGAGCTAAGTTCCCAATCAAGTGGACTGCACCCGAGGCTGCCCTCTACGGTCGATTCACAATCAAGTCCGACGT
N414/T417/R419/Q420	GCTGCAAATATATTGGTCGGTGAGAATCTTGTCTGTAAGGTAGCAGACTTCGGATTAGCCCGGCTCATAGAGGACGAGGACGCAGGAGCTAAGTTCCCAATCAAGTGGACTGCACCCGAGGCTGCCCTCTACGGTCGATTCACAATCAAGTCCGACGT
N414/A418/R419/Q420	GCTGCAAATATATTGGTCGGTGAGAATCTTGTCTGTAAGGTAGCAGACTTCGGATTAGCCCGGCTCATAGAGGACGAGGACACGGGAGCTAAGTTCCCAATCAAGTGGACTGCACCCGAGGCTGCCCTCTACGGTCGATTCACAATCAAGTCCGACGT
T417/A418/R419/Q420	GCTGCAAATATATTGGTCGGTGAGAATCTTGTCTGTAAGGTAGCAGACTTCGGATTAGCCCGGCTCATAGAGGACAATGAGGACGGAGCTAAGTTCCCAATCAAGTGGACTGCACCCGAGGCTGCCCTCTACGGTCGATTCACAATCAAGTCCGACGT
L410/N414/T417/A418/R419	GCTGCAAATATATTGGTCGGTGAGAATCTTGTCTGTAAGGTAGCAGACTTCGGATTAGCCCGGATAGAGGACGAGGACCAAGGAGCTAAGTTCCCAATCAAGTGGACTGCACCCGAGGCTGCCCTCTACGGTCGATTCACAATCAAGTCCGACGT
L410/N414/T417/A418/Q420	GCTGCAAATATATTGGTCGGTGAGAATCTTGTCTGTAAGGTAGCAGACTTCGGATTAGCCCGGATAGAGGACGAGGACCGTGGAGCTAAGTTCCCAATCAAGTGGACTGCACCCGAGGCTGCCCTCTACGGTCGATTCACAATCAAGTCCGACGT
L410/N414/T417/R419/Q420	GCTGCAAATATATTGGTCGGTGAGAATCTTGTCTGTAAGGTAGCAGACTTCGGATTAGCCCGGATAGAGGACGAGGACGCAGGAGCTAAGTTCCCAATCAAGTGGACTGCACCCGAGGCTGCCCTCTACGGTCGATTCACAATCAAGTCCGACGT
L410/N414/A418/R419/Q420	GCTGCAAATATATTGGTCGGTGAGAATCTTGTCTGTAAGGTAGCAGACTTCGGATTAGCCCGGATAGAGGACGAGGACACGGGAGCTAAGTTCCCAATCAAGTGGACTGCACCCGAGGCTGCCCTCTACGGTCGATTCACAATCAAGTCCGACGT
L410/T417/A418/R419/Q420	GCTGCAAATATATTGGTCGGTGAGAATCTTGTCTGTAAGGTAGCAGACTTCGGATTAGCCCGGATAGAGGACAATGAGGACGGAGCTAAGTTCCCAATCAAGTGGACTGCACCCGAGGCTGCCCTCTACGGTCGATTCACAATCAAGTCCGACGT
N414/T417/A418/R419/Q420	GCTGCAAATATATTGGTCGGTGAGAATCTTGTCTGTAAGGTAGCAGACTTCGGATTAGCCCGGCTCATAGAGGACGAGGACGGAGCTAAGTTCCCAATCAAGTGGACTGCACCCGAGGCTGCCCTCTACGGTCGATTCACAATCAAGTCCGACGT
L410/N414/T417/A418/R419/Q420	GCTGCAAATATATTGGTCGGTGAGAATCTTGTCTGTAAGGTAGCAGACTTCGGATTAGCCCGGATAGAGGACGAGGACGGAGCTAAGTTCCCAATCAAGTGGACTGCACCCGAGGCTGCCCTCTACGGTCGATTCACAATCAAGTCCGACGT
