## Supplementary Data 4 for "Minimal Perturbation of Activation Loop Dynamics Rewires Kinase Signaling"

### Sheet: Phosphorylation_in_loop
Kinase	Loop_Length
AKT1 P31749	28
AKT2 P31751	28
AKT3 Q9Y243	28
CDC42BPA Q5VT25	29
CIT O14578	29
PDPK1 O15530	30
PKN1 Q16512	28
PKN2 Q16513	28
PKN3 Q6P5Z2	28
PRKACA P17612	25
PRKCA P17252	28
PRKCB P05771	28
PRKCD Q05655	28
PRKCE Q02156	28
PRKCG P05129	28
PRKCH P24723	28
PRKCI P41743	28
PRKCQ Q04759	28
PRKCZ Q05513	28
RPS6KA1 Q15418	28
RPS6KA2 Q15349	28
RPS6KA4 O75676	29
RPS6KA5 O75582	29
RPS6KA6 Q9UK32	28
RPS6KB1 P23443	28
RPS6KB2 Q9UBS0	28
SGK1 O00141	28
SGK3 Q96BR1	28
STK38 Q15208	63
STK38L Q9Y2H1	63
AURKA O14965	26
AURKB Q96GD4	26
AURKC Q9UQB9	26
BRSK1 Q8TDC3	27
BRSK2 Q8IWQ3	27
CAMK1 Q14012	27
CAMK1G Q96NX5	26
CAMK2B Q13554	28
CAMK2D Q13557	28
CAMK2G Q13555	28
CAMK4 Q16566	27
CAMKK1 Q8N5S9	28
CAMKK2 Q96RR4	28
CHEK1 O14757	30
CHEK2 O96017	27
DAPK3 O43293	27
MAPKAPK2 P49137	27
MAPKAPK3 Q16644	26
MAPKAPK5 Q8IW41	25
MARK1 Q9P0L2	27
MARK2 Q7KZI7	27
MARK3 P27448	27
MARK4 Q96L34	27
MELK Q14680	29
MKNK1 Q9BUB5	35
MKNK2 Q9HBH9	35
NUAK1 O60285	27
NUAK2 Q9H093	27
PASK Q96RG2	27
PIM2 Q9P1W9	26
PLK1 P53350	28
PLK2 Q9NYY3	28
PLK3 Q9H4B4	28
PLK4 O00444	28
PNCK Q6P2M8	26
PRKAA1 Q13131	27
PRKAA2 P54646	27
PRKD1 Q15139	27
PRKD2 Q9BZL6	27
PRKD3 O94806	27
RPS6KA1 Q15418	28
RPS6KA2 Q15349	28
RPS6KA4 O75676	29
RPS6KA5 O75582	28
RPS6KA6 Q9UK32	28
SIK1 P57059	27
SIK2 Q9H0K1	27
SIK3 Q9Y2K2	27
TSSK4 Q6SA08	43
TTBK1 Q5TCY1	34
CDK1 P06493	28
CDK10 Q15131	28
CDK11A Q9UQ88	28
CDK11B P21127	28
CDK12 Q9NYV4	29
CDK14 O94921	28
CDK15 Q96Q40	28
CDK16 Q00536	28
CDK18 Q07002	28
CDK19 Q9BWU1	31
CDK2 P24941	28
CDK20 Q8IZL9	29
CDK3 Q00526	28
CDK4 P11802	27
CDK5 Q00535	28
CDK6 Q00534	27
CDK7 P50613	28
CDK9 P50750	32
CDKL2 Q92772	28
CLK4 Q9HAZ1	25
DYRK1B Q9Y463	25
DYRK2 Q92630	25
DYRK3 O43781	25
DYRK4 Q9NR20	25
GSK3A P49840	27
GSK3B P49841	27
HIPK2 Q9H2X6	26
HIPK4 Q8NE63	28
ICK Q9UPZ9	27
MAPK1 P28482	31
MAPK10 P53779	27
MAPK11 Q15759	25
MAPK12 P53778	25
MAPK13 O15264	25
MAPK14 Q16539	25
MAPK15 Q8TD08	33
MAPK3 P27361	31
MAPK4 P31152	31
MAPK6 Q16659	31
MAPK7 Q13164	32
MAPK8 P45983	27
MAPK9 P45984	27
NLK Q9UBE8	29
NEK1 Q96PY6	28
NEK2 P51955	28
NEK3 P51956	28
NEK6 Q9HC98	28
NEK7 Q8TDX7	28
NEK9 Q8TD19	28
CHUK O15111	27
EIF2AK1 Q9BQI3	40
EIF2AK2 P19525	27
EIF2AK3 Q9NZJ5	40
EIF2AK4 Q9P2K8	27
EIF2AK4 Q9P2K8	46
ERN1 O75460	31
IKBKB O14920	27
IKBKE Q14164	27
PINK1 Q9BXM7	34
STK16 O75716	37
TBK1 Q9UHD2	27
TTK P33981	30
ULK1 O75385	27
ULK2 Q8IYT8	27
WNK1 Q9H4A3	26
WNK2 Q9Y3S1	26
WNK3 Q9BYP7	26
WNK4 Q96J92	26
MAP2K1 Q02750	26
MAP2K2 P36507	26
MAP2K3 P46734	27
MAP2K4 P45985	27
MAP2K5 Q13163	26
MAP2K6 P52564	27
MAP2K7 O14733	27
MAP3K1 Q13233	32
MAP3K14 Q99558	33
MAP3K2 Q9Y2U5	31
MAP3K3 Q99759	31
MAP3K4 Q9Y6R4	32
MAP3K5 Q99683	28
MAP3K6 O95382	28
MAP3K8 P41279	28
MAP4K1 Q92918	28
MAP4K2 Q12851	28
MAP4K3 Q8IVH8	28
MAP4K4 O95819	28
MYO3A Q8NEV4	28
OXSR1 O95747	33
PAK1 Q13153	28
PAK2 Q13177	28
PAK3 O75914	28
PAK4 O96013	28
PAK5 Q9P286	28
PAK6 Q9NQU5	28
SLK Q9H2G2	28
STK10 O94804	28
STK24 Q9Y6E0	28
STK25 O00506	28
STK26 Q9P289	28
STK3 Q13188	28
STK39 Q9UEW8	33
STK4 Q13043	28
TNIK Q9UKE5	28
BRAF P15056	30
IRAK1 P51617	37
IRAK4 Q9NWZ3	30
LIMK1 P53667	42
LIMK2 P53671	48
MAP3K10 Q02779	26
MAP3K11 Q16584	26
MAP3K12 Q12852	27
MAP3K13 O43283	27
MAP3K20 Q9NYL2	26
MAP3K21 Q5TCX8	26
MAP3K7 O43318	25
MAP3K9 P80192	26
RAF1 P04049	30
RIPK2 O43353	33
RIPK3 Q9Y572	30
TESK1 Q15569	32
TESK2 Q96S53	30
ABL1 P00519	29
ABL2 P42684	29
ALK Q9UM73	30
AXL P30530	30
BLK P51451	28
BMX P51813	29
BTK Q06187	29
CSF1R P07333	30
EPHA1 P21709	30
EPHA2 P29317	31
EPHA3 P29320	31
EPHA8 P29322	31
EPHB2 P29323	33
FER P16591	29
FES P07332	30
FGFR1 P11362	30
FGFR2 P21802	30
FGFR3 P22607	30
FGFR4 P22455	30
FGR P09769	29
FLT1 P17948	30
FLT3 P36888	30
FLT4 P35916	30
FRK P42685	32
FYN P06241	29
HCK P08631	29
IGF1R P08069	30
INSR P06213	30
ITK Q08881	29
JAK1 P23458	24
JAK1 P23458	31
JAK2 O60674	24
JAK2 O60674	31
KDR P35968	30
KIT P10721	30
LCK P06239	29
LTK P29376	30
LYN P07948	29
MERTK Q12866	30
MET P08581	32
MST1R Q04912	32
NTRK1 P04629	30
PDGFRA P16234	30
PDGFRB P09619	30
PTK2 Q05397	29
PTK2B Q14289	29
PTK6 Q13882	28
RET P07949	30
SRC P12931	29
SRMS Q9H3Y6	29
TEC P42680	29
TEK Q02763	27
TNK2 Q07912	31
TXK P42681	29
TYK2 P29597	24
TYK2 P29597	31
TYRO3 Q06418	30
YES1 P07947	29
ZAP70 P43403	31

### Sheet: No_Phosphorylation_in_loop
Kinase	Loop_Length
GRK1 Q15835	28
GRK2 P25098	26
GRK3 P35626	26
GRK4 P32298	27
GRK5 P34947	27
GRK6 P43250	27
GRK7 Q8WTQ7	27
ROCK1 Q13464	29
ROCK2 O75116	29
MYLK2 Q9H1R3	27
MYLK3 Q32MK0	27
MYLK4 Q86YV6	27
PHKG1 Q16816	27
PHKG2 P15735	27
PIM1 P11309	26
PIM2 Q9P1W9	26
CSNK1A1 P48729	35
CSNK1A1L Q8N752	35
CSNK1D P48730	35
CSNK1E P49674	35
CSNK1G1 Q9HCP0	35
CSNK1G2 P78368	35
CSNK1G3 Q9Y6M4	35
CSNK2A1 P68400	27
CSNK2A2 P19784	27
CSNK2A3 Q8NEV1	27
WEE1 P30291	24
CSK P41240	25
MATK P42679	25
